# Enhancement of Arabidopsis growth by *Enterobacter* sp. SA187 under elevated CO_2_ is dependent on ethylene signalling activation and primary metabolism reprogramming

**DOI:** 10.1101/2025.07.08.663752

**Authors:** Amina Ilyas, Caroline Mauve, Stéphanie Pateyron, Christine Paysant-Le Roux, Jean Bigeard, Michael Hodges, Axel de Zélicourt

## Abstract

As atmospheric CO_2_ levels continue to increase, optimizing the CO_2_ fertilization effect which often falls short of its potential due to the physiological and metabolic limitations of plants becomes crucial. This study investigates the role of *Enterobacter* sp. SA187 (SA187), a plant growth-promoting bacterium, in enhancing growth and development of *Arabidopsis thaliana* under elevated atmospheric CO_2_ (eCO_2_) conditions. While SA187 inoculation did not have major effects under ambient CO_2_, it was found to significantly enhance root and shoot biomass, and to increase N- and reduce C-contents under eCO_2_. Moreover, transcriptomics and metabolomics suggested that SA187 modulated phytohormonal homeostasis, with activation of the salicylic acid, jasmonic acid and ethylene signalling pathways, and increased primary metabolism including the TCA cycle, N and carbohydrate metabolisms. Finally, the growth-promoting effects of SA187 were shown to be mediated through ethylene-dependent pathways, as evidenced with the ethylene-insensitive mutant *ein2-1* which did not show similar benefits in plant fresh weight and altered gene expression. This beneficial plant-microbe interaction under eCO_2_ in a non-leguminous plant highlights a novel aspect of microbial influence on plant physiology in the context of climate change. These insights underscore the potential of utilizing SA187 to enhance plant performance and adaptability in future high CO_2_ environments, providing a sustainable approach to agricultural productivity as global CO_2_ levels increase.
