## Supplemental Table 1 for "Enhancement of Arabidopsis growth by *Enterobacter* sp. SA187 under elevated CO_2_ is dependent on ethylene signalling activation and primary metabolism reprogramming"

### Sheet: Sheet1
Gene	Identifier	Direction	Primer Sequence (5'-3')
Actin2	AT3G18780	F	AACGCTCCTTCATGTGAACC
		R	GGGAACAAAAGGAATAAAGAGG
YSL8	AT4G24120	F	ATCGGAAAATCGTCGAGAGA
		R	AGGTCTCATCCCAGTCATGG
ERF104	AT5G61600	F	TGGCTTGGGACTTACGACAC
		R	CGGCGGAGAACCCTTATCTC
WRKY30	AT5G24110	F	CCCAAGAGCGATGATTCCGA
		R	TGAATCCATCGTCCAGCGTT
CRK4	AT3G45860	F	GGAGCAATGGGTCACCGTTA
		R	GTCGTTGAGGAACTGCGAGA
SBE2.1	AT2G36390	F	AAGACGGTGGTGTGGGTTTT
		R	ACCTCCTGTTGGTAAGCGTG
FBA6	AT2G36460	F	ACGACATTTGGGCGGTTGTA
		R	ACCTTTGGGTTTCAAAGTTGGG
NRT2.5	AT1G12940	F	ATGGAGGTCGAAGGCAAAGG
		R	AGTGGAGACGAAGCAGCAAA
WR3	AT5G50200	F	AATGTGCACCCCACTTTTCT
		R	CTTACTTTTTCCGCCCCGTG
MYB51	AT1G18570	F	TCTCCCCGAAAAAGCTGGAC
		R	CTTCCTGGTAGTCCACGAGC
