## Supplemental Table 4 for "Enhancement of Arabidopsis growth by *Enterobacter* sp. SA187 under elevated CO_2_ is dependent on ethylene signalling activation and primary metabolism reprogramming"

### Sheet: Sup table 4
	SUPPLEMENTAL TABLE 4
	List of metabolites identified and semi-quantified through GC-MS analysis.
	For each metabolite, values indicate intensity of accumulation (arbitrary unit) for every sample
	The p-value column indicates the metabolites that are significantly influenced by SA187 or eCO2 based on a non parametric Mann and Whitney test

### Sheet: GC MS Shoot
Match	KEGG	Ambient Mock	Ambient Mock	Ambient Mock	Ambient Mock	Ambient Mock	Ambient Mock	Ambient SA187	Ambient SA187	Ambient SA187	Ambient SA187	Ambient SA187	Ambient SA187	CO2 Mock	CO2 Mock	CO2 Mock	CO2 Mock	CO2 Mock	CO2 Mock	CO2 SA187	CO2 SA187	CO2 SA187	CO2 SA187	CO2 SA187	CO2 SA187	p-value (SA187)	p-value (CO2)
2,3-Butanediol	C00265	0.0216019	0.0127462	0.00984015	0.0120495	0.00913633	0.0103785	0.0105009	0.0120713	0.0152301	0.00511686	0.0135119	0.0134472	0.0139324	0.0115468	0.00876141	0.00845498	0.0111774	0.0134372	0.0258799	0.0150599	0.0120673	0.0142343	0.0138999	0.00911474	0.0894295	0.65061
Sinapic acid	C00482	0.0166634	0.0213234	0.0260821	0.0207411	0.0192961	0.0208712	0.0273419	0.0289591	0.0284426	0.0240937	0.0243598	0.0244215	0.028661	0.019391	0.0266348	0.0234671	0.0311568	0.037544	0.0236914	0.032686	0.0306624	0.037398	0.0391217	0.0368084	0.00657842	0.00464474
3-Hydroxypicolinic acid	C18620	0.00321042	0.00401882	0.00372231	0.00341697	0.00391321	0.0040705	0.00406468	0.00316765	0.00391829	0.00343719	0.00418537	0.00400334	0.0028089	0.00369797	0.0033381	0.0034762	0.00452545	0.00372027	0.00301124	0.00392823	0.00381563	0.00241928	0.00290253	0.00442062	0.820843	0.174231
3-Indoleacetonitrile	C02938	0.135489	0.144786	0.117697	0.122857	0.117853	0.127812	0.107942	0.106969	0.107531	0.0923459	0.0990452	0.10538	0.136623	0.156006	0.162692	0.110545	0.176782	0.15656	0.127364	0.12318	0.093103	0.102294	0.103071	0.0966652	0.000118242	0.212946
3-Phosphoglyceric acid	C00597	0.00333654	0.00269962	0.00381957	0.00289881	0.00325304	0.00399144	0.00240616	0.00374423	0.00117336	0.00269148	0.00308745	0.00241567	0.00565149	0.00418581	0.00368461	0.00468856	0.0062772	0.00833103	0.00484167	0.00364688	0.00269596	0.00286978	0.00330117	0.00392632	0.00324083	0.00152242
5,10,15,20-tetra(4-pyridyl)-21H or porphine	NA	0.0341398	0.0283354	0.0246964	0.0291964	0.0290536	0.0375327	0.0349873	0.0501931	0.0367894	0.0238379	0.0308	0.0224467	0.0472308	0.0317381	0.0264945	0.033243	0.0425173	0.0254888	0.0362311	0.0324445	0.0272499	0.040518	0.0346355	0.158839	0.428015	0.30818
Acetohydroxamic Acid	C06808	0.00365425	0.00381544	0.00332408	0.00346711	0.00225766	0.00480486	0.00406857	0.00418551	0.00263722	0.0029603	0.00357554	0.00180628	0.0822003	0.00249585	0.00199384	0.00376266	0.00233485	0.00200746	0.00320827	0.00269613	0.00290987	0.0361461	0.0637046	0.00304846	0.571301	0.820843
Allantoin	C02350	0.0192257	0.0193479	0.0298035	0.0189493	0.0218287	0.0229473	0.0146882	0.0164912	0.0107069	0.015334	0.0200713	0.0132509	0.016116	0.0172892	0.011869	0.0104607	0.0155667	0.0142625	0.0152831	0.011247	0.0117184	0.012151	0.0132355	0.0123383	0.012738	0.00152243
Oxoglutaric acid	C00026	0.0113815	0.0185515	0.00553833	0.00549248	0.0066302	0.0122476	0.0208937	0.023302	0.012277	0.00877461	0.0130195	0.017762	0.0116123	0.0110963	0.0123245	0.00863662	0.010492	0.0133904	0.0155077	0.0143468	0.0179896	0.0225634	0.0174035	0.0122417	0.00152242	0.496905
L-Arabinose	C00259	0.00539676	0.00519852	0.00561767	0.0052919	0.00525832	0.00558518	0.00488697	0.00507171	0.00542726	0.0049288	0.00522869	0.00529784	0.00592227	0.00583708	0.00520767	0.00440058	0.0065125	0.00596915	0.00582686	0.00502265	0.00483377	0.00641275	0.00662028	0.00582199	0.212946	0.0894295
Arachidic acid	C06425	0.00226818	0.00172202	0.000812412	0.000912113	0.00266579	0.00190449	0.00123376	0.00128254	0.00569069	0.00114612	0.0014683	0.00344048	0.000927412	0.00347002	0.00460487	0.00111476	0.00235602	0.00130337	0.0012235	0.00240613	0.00150504	0.00080804	0.000807849	0.000898488	0.428015	0.65061
Arbutin	C06186	0.000787022	0.000836664	0.000839203	0.000752305	0.000594342	0.000801404	0.00236717	0.002732	0.00182617	0.00205733	0.00392801	0.00260523	0.000611035	0.00087446	0.000688944	0.00045324	0.000810945	0.000801113	0.00317186	0.00301044	0.00596421	0.00873056	0.00817863	0.00264663	4.57781e-05	0.212946
L-Aspartic acid	C00049	0.124706	0.0644129	0.0331669	0.0213221	0.0653436	0.045291	0.0320413	0.0622592	0.163229	0.113829	0.176948	0.0514366	0.668245	0.267949	0.457969	0.144205	0.40492	0.36213	0.351305	0.413508	0.275963	0.669733	0.622711	0.148576	0.365031	0.000118242
L-Aspartic acid	C00049	0.786139	0.83556	1.02822	0.895689	0.849148	0.893571	0.900079	0.641561	0.513145	0.807244	0.638626	0.871127	0.183665	0.489376	0.395687	0.750938	0.414555	0.861275	0.718806	0.712054	0.621352	0.228421	0.329982	0.876457	0.428015	0.0174171
Benzoic acid	C00180	0.0096041	0.00837532	0.00771635	0.00807772	0.00795742	0.00939628	0.00905885	0.00851351	0.0109925	0.00776239	0.00736254	0.00754274	0.00890045	0.00898147	0.00843636	0.00729132	0.00766987	0.00707619	0.00727953	0.0107501	0.00681855	0.00737903	0.00641851	0.00758343	0.257518	0.0700413
beta-Alanine	C00099	0.00350445	0.00372783	0.00284837	0.00287118	0.00273857	0.00332321	0.00263617	0.00197917	0.00230968	0.00209035	0.00234302	0.0024574	0.0113887	0.00450475	0.00396581	0.0033779	0.00550986	0.00530955	0.0038092	0.00412196	0.00364278	0.015343	0.0134592	0.00373065	0.0314506	0.000118242
beta-Sitosterol	C01753	0.0250428	0.020454	0.0176064	0.0153114	0.0246232	0.0195094	0.0215932	0.0176162	0.0280665	0.0177112	0.022558	0.0281608	0.013868	0.025331	0.0248362	0.0127266	0.0175436	0.0179473	0.0229119	0.0197957	0.0195579	0.0169913	0.0150658	0.0152182	0.496905	0.112924
Caprylic acid	C06423	0.00333895	0.00319584	0.00255668	0.00278649	0.00428221	0.00396458	0.00377125	0.00273662	0.00526841	0.00351415	0.00298191	0.00351434	0.00320574	0.00493942	0.0044435	0.00276803	0.00362247	0.00227988	0.002568	0.00347782	0.00301903	0.0024506	0.00219561	0.00320797	0.571301	0.257518
Cellobiose	C00185	0.00126606	0.00148204	0.00203076	0.00150295	0.000971662	0.0015611	0.00130751	0.00166965	0.00038219	0.00162023	0.00146421	0.00101784	0.00283457	0.000855066	0.000655204	0.00120433	0.000763786	0.000948512	0.00123263	0.000640466	0.000940526	0.00265861	0.00308005	0.000461246	0.820843	0.174231
Citric acid	C00158	0.0732045	0.0450858	0.0496679	0.045145	0.0302212	0.0332081	0.0280913	0.0379767	0.0385745	0.0440978	0.0204848	0.0252631	0.0571246	0.0453556	0.0472754	0.0471291	0.0727461	0.0806471	0.0440588	0.05712	0.0317572	0.0494964	0.053667	0.0379021	0.0174171	0.0174171
Citrulline	C00327	0.0350979	0.0314298	0.0359595	0.0314058	0.0320505	0.0364387	0.0349332	0.0317426	0.0210424	0.0465142	0.0535834	0.0402177	0.0258639	0.0176718	0.0236033	0.0303014	0.0240545	0.0327621	0.0240491	0.0246459	0.0412551	0.0546245	0.0347609	0.0329324	0.0700413	0.0542456
D-allose or D-mannose or gluconic acid lactone	NA	0.0231117	0.0230036	0.026156	0.0232862	0.0206727	0.0260795	0.0222001	0.0253528	0.0225957	0.0198785	0.0206647	0.021387	0.0279116	0.0280237	0.0282969	0.0271899	0.0400215	0.0392218	0.0300769	0.025584	0.0269441	0.0331524	0.031249	0.0332236	0.141032	4.57781e-05
Dehydroascorbic acid	C05422	0.0247604	0.0394647	0.0409926	0.0260241	0.0926356	0.0908997	0.0197764	0.0194076	0.0627077	0.0216803	0.0782702	0.0928592	0.0109839	0.0558546	0.0461838	0.00605534	0.0673574	0.0450872	0.0190255	0.0332921	0.0284931	0.029474	0.0713743	0.0233582	0.496905	0.65061
D-Glucose	C00031	0.194131	0.309333	0.186997	0.184539	0.204175	0.225745	0.835279	0.308547	0.0772893	0.176011	0.281264	0.242892	0.149276	0.239874	0.232509	0.0538177	0.243686	0.0496997	0.180005	0.225786	0.19158	0.0628527	0.0639725	0.150639	0.909834	0.112924
D-Glucose	C00031	1.24858	1.44218	1.51096	1.53061	1.51673	1.68257	1.1174	1.18756	1.55743	1.38501	1.40423	1.36879	2.41385	1.23334	1.04107	0.995809	1.48501	1.29032	1.04923	1.17798	0.924913	2.29618	2.51122	1.49106	0.365029	0.30818
beta-D-Glucose 6-phosphate	C01172	0.0188827	0.023793	0.0174928	0.0139105	0.0224923	0.0246974	0.0250966	0.019615	0.0174132	0.0205623	0.0236056	0.0255736	0.0625845	0.029098	0.0248893	0.0231885	0.017116	0.0226849	0.0293919	0.0336822	0.0210985	0.0602026	0.0658307	0.0233023	0.174231	0.0174171
beta-D-Glucose 6-phosphate	C01172	0.00317292	0.0033452	0.00263327	0.00224098	0.00321283	0.00366043	0.00369228	0.00284607	0.00267121	0.0030041	0.00336946	0.00358272	0.00794144	0.0041219	0.00352059	0.00339909	0.00273553	0.00334228	0.00400486	0.00465589	0.00260541	0.0073965	0.00826299	0.0032519	0.428015	0.0314506
3-Aminoisobutanoic acid	C05145	0.00288419	0.00189179	0.00187433	0.00211022	0.00223203	0.00183509	0.00234148	0.00208866	0.0014607	0.00387871	0.00325268	0.00194886	0.000301638	0.000536368	0.000466073	0.000685883	0.000568891	0.00062891	0.000971096	0.00102321	0.000546429	0.000331759	0.000245563	0.000654337	0.365031	4.57781e-05
Isoleucine	C00407	0.0208654	0.0217529	0.0206191	0.0223507	0.0217593	0.0208098	0.0191195	0.019648	0.0229674	0.0191907	0.0234013	0.0206071	0.0232963	0.0179325	0.0199654	0.0149212	0.0195405	0.0197247	0.0192868	0.0182595	0.0201192	0.0238534	0.0239694	0.0184657	0.909861	0.141032
Isoleucine	C00407	0.012554	0.0107984	0.0092972	0.00781745	0.0103925	0.00903267	0.007885	0.00916792	0.012711	0.00530428	0.00491694	0.0100115	0.0167633	0.0127536	0.0145771	0.00997979	0.0140404	0.0151468	0.0145882	0.0135089	0.0140769	0.018103	0.0182245	0.0122811	0.820843	0.000290882
D-Malic acid	C00497	0.345241	0.349355	0.222738	0.24695	0.281328	0.287785	0.322377	0.298291	0.252579	0.298776	0.318413	0.331985	0.265614	0.26586	0.301078	0.207605	0.242688	0.231674	0.236066	0.28897	0.227179	0.285444	0.271033	0.223494	0.571301	0.00920786
Sorbitol	C00794	0.00598042	0.0053158	0.00493797	0.00550379	0.00566092	0.0056581	0.00532092	0.00470519	0.00536105	0.00446101	0.00695235	0.00446029	0.0356432	0.00663649	0.00487004	0.00420947	0.00762966	0.00735877	0.00613061	0.0066159	0.00486056	0.0264806	0.0435211	0.00521842	0.365029	0.0700413
D-Threitol	C16884	0.0150873	0.0222036	0.0174702	0.0160683	0.0192338	0.0200513	0.0134412	0.0126732	0.0115756	0.0105916	0.0113913	0.00962391	0.0177705	0.0217615	0.00962718	0.00781264	0.0137828	0.0134058	0.0105021	0.00946262	0.00689776	0.0087777	0.0116319	0.0109451	0.00152243	0.0174171
Trehalose	C01083	0.012925	0.0116773	0.0116309	0.010308	0.0101902	0.0102457	0.0192479	0.0232195	0.017484	0.0140603	0.0163797	0.0190773	0.0169689	0.0148047	0.0143987	0.0110396	0.0294699	0.0241072	0.0185119	0.0216756	0.0116024	0.0206686	0.0238146	0.0179612	0.0174171	0.0314506
Erythrono-1,4-lactone	NA	0.0441598	0.0464261	0.0370315	0.0371201	0.0317046	0.0328339	0.0495371	0.0470696	0.0384276	0.0451625	0.0333352	0.0300843	0.0434164	0.0381319	0.0348088	0.0334947	0.0391818	0.0412305	0.0416366	0.046066	0.0363701	0.0286032	0.0348207	0.0364829	0.65061	0.734093
Ethanolamine	C00189	0.0399201	0.046444	0.0580343	0.0386992	0.0405958	0.0553164	0.0295286	0.0426865	0.0655135	0.026905	0.0320482	0.0532475	0.197613	0.0568718	0.0612168	0.0266389	0.0912894	0.0716127	0.0293873	0.0523216	0.0682228	0.292706	0.217269	0.0708056	0.734093	0.0127381
D-Fructose	C00095	0.694492	0.669219	0.68323	0.688491	0.681008	0.672102	0.670974	0.669352	0.687622	0.668671	0.698967	0.694589	0.68395	0.660086	0.661331	0.664742	0.673894	0.688502	0.693151	0.657881	0.666659	0.696422	0.679794	0.666279	0.65061	0.141032
D-Fructose	C00095	1.98438	2.26819	2.17914	1.94437	1.6836	1.91321	1.49154	1.39373	2.02302	1.48261	1.17845	1.2079	5.47144	3.73081	3.59795	3.99239	5.82961	4.40024	3.34638	3.00393	2.30486	2.72989	3.47227	2.75186	0.000290882	4.57781e-05
Fructose 6-phosphate	C00085	0.0169757	0.02247	0.0127337	0.00986161	0.0178208	0.0188222	0.0188305	0.0179303	0.0130538	0.014382	0.021904	0.0209599	0.0280757	0.0209934	0.0219918	0.0153157	0.0140888	0.0215658	0.0277738	0.0249411	0.0163455	0.025618	0.0280996	0.0179733	0.174231	0.0415401
Fumaric acid	C00122	0.138636	0.164399	0.166448	0.238509	0.129749	0.135029	0.199206	0.168972	0.273558	0.144394	0.137934	0.155654	0.18094	0.206112	0.229948	0.269199	0.394739	0.368038	0.317654	0.352582	0.300745	0.232058	0.239943	0.415396	0.174231	0.00044801
Galactinol	C01235	0.00320459	0.00276773	0.00272086	0.00232611	0.002645	0.00262862	0.00229317	0.00253733	0.00295236	0.00239688	0.00239947	0.00259604	0.00335531	0.00258385	0.0028908	0.00180016	0.00308048	0.00299532	0.00276574	0.00250642	0.00220942	0.00426884	0.00417086	0.00245138	0.257518	0.30818
Galactonic acid	C00880	0.0617039	0.0710574	0.0668162	0.0612076	0.0587743	0.0636677	0.0435908	0.0492634	0.0628239	0.0520316	0.0458559	0.0451825	0.0221804	0.0897285	0.0789527	0.0753912	0.152788	0.129846	0.0797221	0.0819328	0.0525988	0.0191582	0.0219735	0.0869671	0.00920786	0.0542456
NA	NA	0.786534	0.788465	0.78688	0.828383	0.610326	0.706552	0.832962	0.600589	0.401705	0.927091	0.724035	0.996808	0.288195	0.814917	1.04349	1.11726	1.45396	1.74537	1.01081	1.05005	1.20096	1.06593	0.465411	1.08865	1	0.00657842
Gluconic acid	C00257	0.0254766	0.0290252	0.0270309	0.026144	0.0244062	0.0272161	0.0165095	0.02115	0.0256748	0.0210265	0.0197807	0.0196995	0.00530304	0.0395311	0.0351923	0.0351174	0.0629322	0.0552397	0.0360008	0.033483	0.0244556	0.00420307	0.00299523	0.0376273	0.00324083	0.0542456
D-Glucose	C00031	1.07538	2.37449	1.0909	0.966368	1.46741	1.91382	3.60892	3.16234	0.987034	0.692933	1.54759	1.51041	1.6731	2.76076	1.13519	0.557277	1.62856	1.66954	1.27828	1.80688	1.00279	0.836498	1.12281	1.33546	0.734093	0.820843
Glyceric acid	C00258	0.0529024	0.0596727	0.038525	0.0420861	0.046988	0.0604837	0.056641	0.053652	0.0462728	0.0386198	0.0490703	0.0558823	0.0552307	0.0417206	0.0426586	0.038572	0.048852	0.0542122	0.0362875	0.031765	0.0353562	0.0479756	0.0376242	0.0363829	0.0894295	0.0314506
Glycerol	C00116	0.142225	0.165293	0.165284	0.147745	0.170578	0.192062	0.152043	0.243668	0.181552	0.183476	0.185434	0.163013	0.166808	0.189338	0.204154	0.151093	0.196832	0.178104	0.152203	0.196882	0.261219	0.201623	0.183544	0.197932	0.112924	0.0415401
Glycerol 3-phosphate	C00093	0.0513799	0.0464593	0.0530917	0.0436851	0.0429044	0.0478455	0.0521753	0.0499987	0.0339827	0.0489416	0.0515863	0.0407161	0.0565886	0.0414521	0.033467	0.0397186	0.0374665	0.0477082	0.0538876	0.0409018	0.0438645	0.0523533	0.0563185	0.0457643	0.365031	0.734093
Glycine	C00037	0.14828	0.137393	0.103591	0.124156	0.10399	0.135614	0.13917	0.0996487	0.110531	0.150743	0.159948	0.113856	0.149958	0.0562545	0.0434159	0.0422811	0.0571545	0.0531453	0.0706263	0.0703472	0.0371591	0.104321	0.0840622	0.0411876	0.571301	0.00102489
Glycolic acid	C03547	0.00306749	0.00305481	0.00256431	0.0022998	0.00260443	0.00277064	0.00341218	0.00277879	0.00248791	0.00236239	0.00261873	0.00316333	0.00315127	0.00260955	0.00242167	0.00236029	0.0023772	0.00219233	0.0035498	0.00367529	0.00217513	0.00249778	0.00275333	0.00252496	0.257517	0.571301
Histidine	C00135	0.00671426	0.00558796	0.00358102	0.00399798	0.00837741	0.00405669	0.00499336	0.00154973	0.00708104	0.00747112	0.00885943	0.0159421	0.0056606	0.00655933	0.00809703	0.00307327	0.00569156	0.00568239	0.00281181	0.00679903	0.00678271	0.0221114	0.0100328	0.00390928	0.174231	0.820843
Isocitric acid	C00311	0.00190106	0.00124318	0.00137981	0.00109326	0.00115952	0.00101494	0.000908137	0.00105149	0.000907647	0.00126097	0.00127593	0.00115134	0.00138171	0.0014479	0.00137599	0.00132254	0.0019533	0.00269473	0.00164039	0.00142288	0.00137974	0.00162359	0.00135253	0.00116092	0.212946	0.00152242
L-Alanine	C00041	0.513175	0.44132	0.338896	0.440721	0.245842	0.248135	0.384832	0.380169	0.451795	0.665634	0.463488	0.301957	0.436747	0.373917	0.463083	0.343819	0.560084	0.584496	0.465903	0.508378	0.460492	0.657661	0.606299	0.552882	0.0894295	0.0314506
L-Asparagine	C00152	0.629064	0.494438	0.695633	0.577822	0.6477	0.471507	0.691013	0.424421	0.439522	0.690959	0.947231	1.00371	0.358403	0.541491	0.512467	0.367008	0.356691	0.60231	0.577348	0.533489	0.713961	0.799207	0.566481	0.702782	0.0415401	0.212946
L-Asparagine	C00152	0.446009	0.381296	0.34777	0.332492	0.425527	0.332873	0.399356	0.252379	0.386093	0.390043	0.482561	0.555986	0.283349	0.446865	0.528317	0.347497	0.489648	0.524393	0.399373	0.454764	0.508959	0.663479	0.467724	0.40565	0.365031	0.0542456
Dodecanoic acid	C02679	0.00450225	0.00439329	0.00482833	0.00421129	0.00567134	0.00616284	0.00455483	0.00574663	0.0059343	0.00581115	0.00502114	0.00397036	0.00593263	0.00654713	0.00592785	0.00381764	0.00486988	0.00339942	0.0040138	0.00565147	0.0036725	0.00425227	0.00338067	0.00352236	0.571301	0.212946
Glutamic acid	C00302	0.109481	0.0738221	0.0465407	0.0424736	0.0645638	0.0681957	0.0628453	0.123858	0.174928	0.116086	0.188982	0.0494615	0.931052	0.194979	0.233948	0.0818673	0.225306	0.0644606	0.133442	0.152228	0.16231	0.607059	0.712788	0.0756573	0.30818	0.0174171
Glutamic acid	C00302	1.99627	1.74289	1.72792	1.64514	1.59983	1.59874	1.77378	1.36339	1.58123	1.60728	1.38026	1.64563	0.896994	1.7498	1.66689	1.65563	1.67421	2.27416	2.11407	2.08651	1.81068	1.75228	1.35412	1.8115	1	0.141032
Glutamic acid	C00302	2.50861	2.74142	2.94627	3.22753	2.76359	3.07271	2.66339	2.51229	3.03928	2.78625	3.10777	2.93727	5.62738	2.45751	3.55842	4.3436	3.93741	2.74667	1.7607	1.95505	4.10592	4.63053	3.87325	2.22981	0.428015	0.365031
Glutamine	C00064	3.17807	3.12464	2.70369	2.84488	3.01636	3.05836	3.15205	2.74995	3.00823	3.15381	3.416	3.34593	3.59118	3.32228	3.64141	3.41073	3.9789	3.69046	3.29306	3.54393	3.65715	3.75221	3.59223	3.25654	0.734093	0.000290882
L-Homoserine	C00263	0.0120814	0.0114578	0.0121269	0.0114163	0.0124018	0.0130591	0.0140094	0.0105979	0.00695298	0.0194621	0.0205991	0.0178724	0.00861556	0.00567117	0.00538788	0.00627893	0.0050374	0.00568136	0.00546181	0.0065592	0.00739804	0.0115271	0.00934294	0.00801959	0.0542456	0.00044801
Linoleic acid	C01595	0.0163196	0.0140595	0.0125135	0.0118204	0.0158848	0.0124051	0.0118334	0.0127626	0.0197807	0.0127188	0.0125906	0.0168259	0.0132954	0.019211	0.0215892	0.0109739	0.0177274	0.0136285	0.0136956	0.0153867	0.0147357	0.0138575	0.013179	0.012537	1	0.30818
Lactic acid	C00186	0.083052	0.0711243	0.0486829	0.0553213	0.0897961	0.0956695	0.0725642	0.104031	0.067484	0.0841685	0.158503	0.0993541	0.0684579	0.0914501	0.0746781	0.0718261	0.0953341	0.0880975	0.117665	0.112129	0.081425	0.0758683	0.0802327	0.0715989	0.141032	0.734093
Leucine	C00123	0.0155987	0.0145088	0.0156972	0.0154939	0.0145286	0.0138837	0.013266	0.0138587	0.0169513	0.0158077	0.0154514	0.0140271	0.0151818	0.0121167	0.0121878	0.00976153	0.012701	0.0117335	0.011564	0.0112846	0.0144215	0.0163168	0.0174473	0.0133258	0.65061	0.0415401
Lysine	C00047	0.00365939	0.00253943	0.00325199	0.00248951	0.00281067	0.00308328	0.00267157	0.00227704	0.00283807	0.00303792	0.00396668	0.00318284	0.00757446	0.00226597	0.00213996	0.00167409	0.00197788	0.00190001	0.00216298	0.00211224	0.00270205	0.0117547	0.010944	0.00248197	0.212946	0.0894295
Methionine sulfoxide	C02989	0.00362358	0.00359232	0.00373792	0.00367853	0.00331854	0.00353103	0.00330872	0.00341115	0.00324874	0.00381749	0.00306289	0.00287172	0.00444259	0.00379339	0.00420977	0.00412643	0.00497254	0.00456033	0.0043017	0.00431343	0.00388206	0.00376691	0.00375985	0.000747017	0.012738	0.00152242
Ornithine	C00077	0.175653	0.132795	0.141413	0.116001	0.148116	0.140995	0.145765	0.0986541	0.101865	0.219481	0.255487	0.217808	0.0801297	0.0698329	0.103104	0.0897725	0.0834793	0.106658	0.0751284	0.0971373	0.190289	0.224114	0.114368	0.0878134	0.174231	0.00324083
Ornithine	C00077	0.0214545	0.0257828	0.0324895	0.0230229	0.0292471	0.026559	0.0270715	0.00993923	0.00497263	0.0254991	0.0337478	0.0482292	0.000625728	0.00353082	0.00387127	0.0118282	0.00425008	0.030475	0.0116978	0.0115937	0.0255043	0.00326298	0.00190509	0.0158104	0.820843	0.012738
Proline	C00148	0.0171618	0.0232479	0.0165741	0.0210304	0.0204894	0.0206526	0.0121479	0.00855649	0.0172608	0.0223579	0.0198842	0.0159387	0.0423807	0.0144576	0.0192512	0.00734881	0.0235173	0.0198531	0.0109592	0.0146133	0.0121292	0.0307554	0.0306646	0.00338077	0.141032	0.65061
Proline	C00148	0.100465	0.14221	0.106253	0.142245	0.121888	0.128873	0.0624561	0.0560005	0.126552	0.0683678	0.0961455	0.0822202	0.227334	0.104869	0.126551	0.0686653	0.171005	0.146517	0.0778209	0.107605	0.102697	0.149789	0.167382	0.0237162	0.0174171	0.212946
Serine	C00065	0.0212987	0.0222981	0.0191061	0.035709	0.0213731	0.041593	0.0500885	0.0258593	0.0402659	0.607174	0.609439	0.0245447	0.0644402	0.0146261	0.0109669	0.0141893	0.0143164	0.0101436	0.00990032	0.0103852	0.0146292	0.0413668	0.037423	0.0117814	0.141032	0.00464474
Serine	C00065	0.821634	0.726795	0.654877	0.636914	0.811358	0.767544	0.728242	0.587901	0.781345	0.35312	0.560547	0.845432	0.546721	0.483231	0.362757	0.299977	0.320891	0.349007	0.402624	0.368137	0.453888	0.569171	0.540221	0.31943	0.909834	0.000681711
L-Threonine	C00188	0.0195712	0.0173322	0.0213371	0.0424652	0.0234444	0.0370567	0.0374279	0.0181982	0.0166883	0.156927	0.153833	0.0233912	0.0297642	0.00510881	0.00408061	0.00681187	0.00664682	0.00528068	0.00400676	0.00412075	0.00784103	0.0309078	0.0291836	0.00484966	0.734093	0.00324083
L-Threonine	C00188	0.0804013	0.0706849	0.0627858	0.0549508	0.0702327	0.0598666	0.0530135	0.0583054	0.0808309	0.0162672	0.0224742	0.0691956	0.0748729	0.0712366	0.0749734	0.0584688	0.0703644	0.0796827	0.0796287	0.0746311	0.0793642	0.0818172	0.0799793	0.0702616	1	0.02354
L-Tryptophan	C00078	0.0198112	0.0202909	0.0195691	0.0196615	0.0200333	0.0195835	0.0224373	0.0217425	0.023087	0.020257	0.0230553	0.023372	0.0234138	0.0216934	0.0234633	0.0173019	0.0220944	0.021753	0.0222805	0.0215512	0.0216505	0.025324	0.024421	0.0206407	0.0415401	0.212946
L-Valine	C00183	0.0386607	0.0396172	0.0376796	0.0380521	0.0355142	0.0370114	0.0334652	0.0345909	0.0364044	0.072414	0.0724608	0.0359771	0.0481011	0.0384643	0.0415548	0.0311966	0.0469745	0.0482852	0.0363935	0.0369428	0.041649	0.0542619	0.0544422	0.0369716	0.65061	0.0894295
Maleic acid	C01384	0.0201251	0.0207918	0.0216225	0.0193856	0.0166878	0.0191794	0.0215711	0.0214794	0.0154282	0.0204682	0.0186805	0.0177953	0.0437538	0.0158575	0.0181261	0.0210155	0.022242	0.0258716	0.0242491	0.0242587	0.0215615	0.0278803	0.0289873	0.0236496	0.571301	0.00920786
Malonic acid	C00383	0.000389443	0.000417722	0.000277292	0.000274096	0.000354284	0.000335461	0.000355105	0.000383826	0.000425317	0.00026013	0.00032764	0.000347831	0.000861749	0.000586473	0.000569348	0.000340149	0.000531734	0.000676364	0.00073882	0.000660094	0.000544014	0.00105855	0.00078327	0.000420087	0.496905	0.000290882
D-Maltose	C00208	0.00259984	0.00240469	0.00270744	0.00206003	0.00242287	0.00223216	0.00250986	0.00236624	0.0027621	0.00213974	0.00299451	0.00258454	0.00537971	0.00257855	0.00260344	0.00164503	0.00270216	0.00262251	0.00286726	0.0026	0.0023323	0.00695073	0.00726492	0.00264795	0.212946	0.0894295
D-Maltose	C00208	0.0125153	0.001094	0.000885603	0.000710857	0.000978538	0.00101116	0.000873502	0.00058613	0.00078666	0.000742148	0.000985516	0.0010875	0.00768041	0.0015242	0.00179474	0.0011851	0.00150002	0.00112746	0.00147255	0.00122269	0.00172015	0.0100462	0.00925744	0.00167242	0.820843	0.000681711
Galactaric acid	C00879	0.0020568	0.00171454	0.00224731	0.00132977	0.00171777	0.00195835	0.000999085	0.00145246	0.000901102	0.00146837	0.00144971	0.00115388	0.00346854	0.00223369	0.00178462	0.00184314	0.00236119	0.00250861	0.00157248	0.00142573	0.00095172	0.00148309	0.00172657	0.00120774	0.000186589	0.0415401
myo-Inositol	C00137	1.32771	0.696221	1.26304	1.44415	1.2894	1.09613	0.382542	1.19548	2.93801	1.58446	1.05503	1.38537	0.369529	0.565065	0.788762	2.83041	0.419126	2.81845	0.80991	0.805508	1.31185	1.4051	1.1604	1.04768	0.365031	0.212946
Myristic acid	C06424	0.041816	0.0466229	0.0446696	0.0472344	0.0302763	0.0628673	0.0637004	0.0664696	0.072677	0.0665125	0.0322709	0.0274415	0.0480515	0.0718843	0.053196	0.0541405	0.0619884	0.0378014	0.0296091	0.0708237	0.0691905	0.0784132	0.022306	0.0586715	0.30818	0.257517
Niacinamide	C00153	0.00236395	0.00155987	0.00124038	0.00109302	0.00186895	0.00263874	0.00188846	0.0021536	0.00153651	0.00248795	0.00170506	0.00121942	0.00171306	0.0016112	0.00205291	0.00114745	0.0013346	0.00118418	0.00166689	0.00230293	0.0016981	0.00138977	0.00168697	0.00119071	0.496905	0.257518
Nicotinic acid	C00253	0.00122802	0.00151233	0.00154003	0.000924685	0.00133086	0.000994229	0.0016653	0.00155441	0.00166991	0.00152167	0.00149117	0.0015973	0.00167956	0.00165392	0.00144984	0.00107597	0.00136343	0.00118907	0.00111045	0.00139625	0.00180829	0.00223248	0.00272809	0.00194009	0.00464474	0.174231
Oleic acid	C00712	0.0127131	0.0114105	0.00752118	0.00866076	0.0142013	0.0126728	0.0110424	0.0116322	0.0212089	0.0116038	0.0100638	0.0148055	0.0095491	0.0173804	0.0202916	0.0105662	0.0140273	0.0105352	0.0109009	0.0154529	0.0120485	0.00931638	0.00930098	0.0114857	0.909861	0.909861
Oxalic acid	C00209	0.0100011	0.00720645	0.00703728	0.00573356	0.00637212	0.00712739	0.00619103	0.00756907	0.00570942	0.00587685	0.00763405	0.00708001	0.0203456	0.00771436	0.00559614	0.00404939	0.00635081	0.00738594	0.0122027	0.00493807	0.00538733	0.0151933	0.014195	0.00571798	0.820843	1
Palmitic acid	C00249	0.367347	0.25972	0.18581	0.242568	0.47391	0.517145	0.280617	0.25467	1.04005	0.276489	0.295258	0.5893	0.204611	0.613947	0.782483	0.364919	0.403287	0.279974	0.223225	0.441915	0.292517	0.359601	0.221627	0.252663	0.820843	0.820843
Palmitoleic acid	C08362	0.00103574	0.000816193	0.000368915	0.000750749	0.00121302	0.00124123	0.00127924	0.00123248	0.000967967	0.00150501	0.00055527	0.000537878	0.000702701	0.00082799	0.000776279	0.0005368	0.000767719	0.000453897	0.000613392	0.00132741	0.000715548	0.000668713	0.000446455	0.000814023	0.65061	0.141032
Phenylalanine	C00079	0.00974087	0.00666338	0.0043402	0.00452004	0.00647222	0.00560348	0.00546058	0.00607227	0.0109965	0.00823719	0.0142459	0.00714356	0.0367602	0.00980055	0.0137276	0.00420052	0.0119157	0.00630004	0.0064635	0.00725385	0.00823983	0.0305476	0.030311	0.00520193	0.365031	0.174231
Phosphoenolpyruvic acid	C00074	0.00128756	0.000658688	0.00112362	0.000621786	0.001118	0.00101188	0.000544274	0.00071004	0.000660509	0.000778027	0.000960757	0.000740852	0.00233335	0.00128086	0.000939275	0.00066313	0.000798992	0.00127396	0.00103277	0.000776858	0.000515817	0.000991357	0.00139268	0.000676283	0.141032	0.257517
Phosphate	C00009	0.990459	0.805983	0.978518	0.572647	1.06296	1.01321	0.684683	0.952243	0.632607	0.825728	0.788894	0.666114	1.1791	0.899728	0.535116	0.586696	0.420789	0.532313	0.887576	0.664179	0.441587	0.690781	1.02094	0.544493	0.428015	0.174231
Phytol	C01389	0.588723	0.556436	0.387526	0.410679	0.583855	0.745036	0.363986	0.301151	0.715854	0.27686	0.420174	0.605691	0.380298	0.708131	0.83597	0.255832	0.671255	0.432534	0.453529	0.563401	0.437132	1.04672	0.625158	0.255663	0.496905	0.571301
Pyrophosphate	C00013	0.0022209	0.00146709	0.000918579	0.000725654	0.00211416	0.0012598	0.000700495	0.000730945	0.00344239	0.000688522	0.00108788	0.00236901	0.0137599	0.00377463	0.00226097	0.000294021	0.00144344	0.00084609	0.0012699	0.000808204	0.000774688	0.00433183	0.00405817	0.00041147	0.496905	0.365031
Pyruvic acid	C00022	0.00547494	0.00871051	0.00285606	0.00328073	0.0033126	0.00716591	0.00919554	0.0120431	0.00674718	0.00413886	0.00650878	0.00782189	0.00503293	0.00491828	0.00577147	0.00414876	0.00530836	0.00572473	0.00568125	0.00608747	0.00745742	0.0116075	0.00767313	0.00545392	0.00657842	0.820843
D-Ribose	C00121	0.00760261	0.00779589	0.00731885	0.00742082	0.00722974	0.00771804	0.00926248	0.00803418	0.0081212	0.00769122	0.0077855	0.0080586	0.00746919	0.00728802	0.00828386	0.00753916	0.00852576	0.00878271	0.00719531	0.00747965	0.00854848	0.00775016	0.00775916	0.00878457	0.0700413	0.909834
Sedoheptulose 7-phosphate	C05382	0.00226478	0.00497925	0.000851466	0.00154214	0.00183718	0.00345921	0.00464338	0.00348671	0.00201988	0.00212355	0.00275805	0.0034081	0.00633856	0.00363768	0.0027924	0.00287087	0.0034896	0.00449565	0.00275671	0.00318893	0.00235378	0.00485601	0.0052995	0.00353938	0.734093	0.0542456
Shikimic acid	C00493	0.12353	0.118112	0.14446	0.118648	0.111685	0.116976	0.118525	0.13475	0.110728	0.117072	0.116122	0.106853	0.134841	0.122328	0.108722	0.118717	0.144178	0.176057	0.171991	0.132594	0.117814	0.112158	0.124643	0.143005	0.365029	0.0700413
Squalene	C00751	0.000916603	0.000581844	0.000291928	0.00147978	0.00433753	0.00250331	0.00150259	0.00198986	0.00103565	0.00226806	0.00135986	0.000673252	0.000338567	0.00118671	0.000822662	0.00065009	0.000790778	0.000548489	0.00104242	0.00317495	0.000751764	0.000202018	0.000540437	0.00049372	1	0.0700413
Stearic acid	C01530	0.369215	0.232121	0.11649	0.169155	0.522664	0.394292	0.217852	0.180236	1.18693	0.188239	0.220255	0.695241	0.113699	0.718977	0.950842	0.301914	0.451776	0.231204	0.165841	0.443911	0.26783	0.173664	0.132113	0.176732	0.428015	0.496905
Stigmasterol	C05442	0.00200254	0.00154932	0.00136602	0.00135824	0.00179332	0.00160803	0.00184755	0.0013988	0.00263546	0.00158457	0.00199617	0.0020787	0.00100495	0.00208906	0.00203002	0.0010241	0.00179446	0.0017458	0.00178122	0.00166986	0.00168129	0.00136053	0.00126504	0.00131692	0.65061	0.30818
Succinic acid	C00042	0.0478796	0.0605106	0.0452941	0.0430097	0.0378842	0.0377829	0.0536526	0.0543536	0.0469506	0.0444518	0.0371057	0.0396149	0.0529929	0.0438152	0.046873	0.0440348	0.0605285	0.058114	0.0530389	0.0642311	0.0434952	0.0395572	0.0478719	0.049765	0.909861	0.212946
Sucrose	C00089	14.2643	14.2552	10.4398	11.0335	12.8514	11.7349	15.9199	13.7578	12.4648	12.3767	14.0174	11.0215	15.544	15.3202	12.4175	12.9387	10.4454	10.3226	17.8482	12.811	12.9614	12.585	15.046	12.7118	0.365031	0.428015
Threonic acid	C01620	0.526046	0.496925	0.499189	0.497416	0.448194	0.416648	0.459899	0.478129	0.493442	0.44635	0.423921	0.384338	0.691671	0.522357	0.474127	0.439574	0.647579	0.60839	0.580191	0.549563	0.418201	0.493223	0.616158	0.504838	0.112924	0.02354
trans-13-octadecenoic acid	NA	0.00180343	0.00129866	0.00069436	0.00106154	0.0029348	0.00166025	0.000860154	0.00126697	0.00642557	0.000907259	0.0010261	0.00382619	0.00120977	0.00347471	0.00498832	0.00143249	0.00223111	0.0015684	0.00158054	0.00237204	0.00179823	0.00106767	0.00116	0.000833473	0.30818	0.428015
Tromethamine	C07182	0.165902	0.0010338	0.000339747	0.000602635	0.0016498	0.00336315	0.000864769	0.00134433	0.00419195	0.00223949	3.62474e-05	0.000603	0.0445697	0.000594014	0.000551824	0.000579238	0.000385036	0.000551204	0.000412014	0.000993094	0.000555614	0.00172541	0.000898465	0.000523307	1	0.141032
Uracil	C00106	0.0013181	0.00136695	0.00139723	0.0013396	0.00094414	0.00107738	0.00137255	0.00146671	0.000837086	0.00124881	0.00105445	0.000730232	0.00199201	0.000833257	0.000684224	0.00111337	0.000963188	0.00105318	0.0010586	0.000956943	0.00105146	0.00143024	0.00147783	0.00132251	0.820843	0.65061
Urea	C00086	0.00192361	0.00170948	0.00148782	0.00253803	0.00281742	0.00290851	0.00306845	0.000905942	0.00278916	0.00629202	0.00859539	0.00444656	0.00373514	0.00299891	0.00224576	0.00134905	0.00186974	0.00131051	0.00129959	0.0039352	0.0029192	0.00809982	0.00440745	0.00194364	0.0542456	0.65061
Uric acid	C00366	0.00348196	0.00251585	0.00379829	0.00256142	0.00574221	0.00410996	0.00219487	0.00154037	0.00428717	0.00248509	0.00380437	0.00419116	0.00344181	0.00331799	0.00264092	0.00101816	0.00230186	0.00265728	0.00214591	0.0015313	0.00206245	0.00385213	0.00550899	0.00210056	0.496905	0.0894295
Uridine	C00299	0.000434361	0.000753149	0.000652727	0.000384636	0.000669569	0.000580985	0.00054759	0.000542629	0.00100049	0.00059761	0.000611951	0.000826389	0.00039157	0.00078038	0.000895773	0.000306257	0.000820196	0.000567334	0.00043261	0.000600615	0.000876592	0.000878847	0.000656166	0.000669823	0.428015	0.496905
Uridine 5'-monophosphate	C00105	0.000864528	0.000594391	0.000424633	0.00037643	0.000699384	0.000493862	0.000533693	0.000405517	0.000912004	0.00037321	0.000541311	0.000840756	0.000444614	0.000906548	0.00090103	0.000244756	0.000614523	0.000526524	0.000710086	0.00066596	0.000426398	0.000668404	0.000161426	0.000299566	0.65061	0.909861
D-Xylitol	C00379	0.00530534	0.00543035	0.00671293	0.00615735	0.00620666	0.00604665	0.00495332	0.00494794	0.0055556	0.00574032	0.00590409	0.00474621	0.00662872	0.00563584	0.00403365	0.00408192	0.00501676	0.00553859	0.00630562	0.00499474	0.0042401	0.00525539	0.00730159	0.00730405	0.496905	0.734093
D-Xylose	C00181	0.00134302	0.00155499	0.00139333	0.00137995	0.00172111	0.00148411	0.00171769	0.00150524	0.00209873	0.00133753	0.00152901	0.00167779	0.00245182	0.00229892	0.00151697	0.00154448	0.00230081	0.00192637	0.00193122	0.00164972	0.00196758	0.00244999	0.00279028	0.00219371	0.257517	0.00223454
D-Xylose	C00181	0.00672018	0.00726411	0.00765237	0.0071582	0.00690374	0.00727418	0.00690866	0.00720567	0.00793517	0.00667866	0.00743209	0.00706092	0.0106312	0.00950735	0.00716527	0.006989	0.0113337	0.00930343	0.00883051	0.00778691	0.00706433	0.0102986	0.0126879	0.0102102	0.909834	0.00464474
