## Supplemental Table 5 for "Enhancement of Arabidopsis growth by *Enterobacter* sp. SA187 under elevated CO_2_ is dependent on ethylene signalling activation and primary metabolism reprogramming"

### Sheet: Sup Table 5
	SUPPLEMENTAL TABLE 5
	List of metabolites identified and semi-quantified in ROOT by GC-MS analysis.
	For each metabolite, values indicate intensity of accumulation (arbitrary unit) for every sample
	The pvalue column indicates the metabolites that are significantly influenced by SA187 or eCO2 based on a non parametric Mann and Whitney test

### Sheet: GC MS Root
Metabolite	KEGG ID	Ambient Mock	Ambient Mock	Ambient Mock	Ambient SA187	Ambient SA187	AmbientSA187	CO2 Mock	CO2 Mock	CO2 Mock	C02 SA187	C02 SA187	C02 SA187	p-value (Bact)	p-value (CO2)
Propane-1,3-diol	C02457	0.00370241	0.00458199	0.00480541	0.00362231	0.00347664	0.00413837	0.00253046	0.00467762	0.00397188	0.00280732	0.00195727	0.00296255	0.0640774	0.0640774
1-Methylnicotinamide	C02918	0.00210716	0.00190137	0.00196093	0.00481727	0.00205282	0.00211239	0.00420073	0.00215778	0.0018843	0.00113242	0.00141726	0.0020123	1	0.354539
2-Butyne-1,4-diol	C02497	0.0581811	0.0454417	0.0514638	0.0467463	0.0605601	0.0692204	0.0413845	0.0510472	0.043632	0.0344997	0.0467398	0.0522367	0.354539	0.0307536
2-deoxy-D-ribose	C01801	0.0062204	0.00480217	0.00773053	0.0043196	0.00557509	0.00470729	0.0022626	0.00420893	0.00380058	0.00294093	0.00405505	0.0055458	0.537095	0.0307536
2-Furoic acid	C01546	0.0202249	0.012907	0.0144148	0.00926511	0.00886082	0.00939993	0.0121659	0.0139024	0.0119164	0.00569421	0.00724957	0.00873832	0.00547855	0.0135546
Sinapic acid	C00482	0.000998734	0.000349134	0.000397562	0.00151242	0.000674639	0.000379278	0.00213194	0.000434164	0.000514661	0.000793642	0.000622043	0.000632436	0.354539	0.537093
3-Hydroxymethylglutaric acid	C03761	0.0633748	0.0541378	0.0771072	0.0281336	0.0026765	0.00311696	0.0159159	0.0564965	0.0215952	0.0028723	0.0985707	0.00420187	0.0640774	0.537095
3-hydroxypyridine	C02502	0.00483594	0.00545797	0.00609218	0.00520889	0.00500693	0.00622879	0.00360477	0.00544085	0.00695935	0.00346223	0.00370947	0.00465064	0.537095	0.122822
3-Indoleacetonitrile	C02938	0.205179	0.135412	0.168963	0.182785	0.153207	0.163377	0.134428	0.178147	0.141782	0.104283	0.125281	0.135159	0.217044	0.0640774
4-hydroxypyridine	NA	0.00583109	0.00560974	0.00629945	0.00554437	0.0050731	0.00628005	0.00387626	0.00551449	0.00739559	0.00373822	0.00412341	0.00519444	0.122822	0.122822
5,10,15,20-tetra(4-pyridyl)-21H	NA	0.00896351	0.00870476	0.00891402	0.00736038	0.00847064	0.00812811	0.0074128	0.00845776	0.00836096	0.00715811	0.00784959	0.00867125	0.122822	0.122822
Acetohydroxamic Acid	C06808	0.00792678	0.00582677	0.00681019	0.00437297	0.00659123	0.00173018	0.00418476	0.00419283	0.00485274	0.00173842	0.00612093	0.000969416	0.122822	0.0640774
Allantoin	C02350	0.1938	0.147425	0.174858	0.230903	0.206193	0.257787	0.0594723	0.0821697	0.0104607	0.0403932	0.088937	0.100672	0.0307536	0.00547855
Alpha ketoglutaric acid	C00026	0.0282614	0.0222675	0.0254659	0.0199615	0.0200848	0.0222419	0.0170381	0.0257185	0.0219599	0.00924698	0.0120284	0.0189076	0.0135546	0.0307536
Arabinose	C00259	0.0127305	0.0124029	0.0119955	0.0109508	0.0109212	0.00985023	0.0111141	0.0150132	0.0143702	0.00941856	0.00932305	0.0131183	0.0135546	1
Arachidic acid	C06425	0.00460436	0.00299595	0.00343092	0.00422256	0.003323	0.00341203	0.00325272	0.00400566	0.00509332	0.00149018	0.00223373	0.00364849	0.217044	0.757621
Arbutin	C06186	0.00324786	0.00262008	0.00237405	0.0036029	0.00347359	0.00322313	0.001814	0.00202124	0.0012996	0.00113096	0.00289755	0.00227581	0.122822	0.00547855
L-Aspartic acid	C00049	0.163334	0.308562	0.239156	0.423509	0.365043	0.5173	0.24835	0.453436	0.0905248	0.114067	0.314765	0.236748	0.217044	0.217044
Benzoic acid	C00180	0.0178933	0.0164588	0.0158275	0.0165229	0.0137111	0.0159853	0.0120483	0.0140835	0.0156903	0.0087724	0.0100256	0.0127669	0.122822	0.00547855
Quinone	C00472	0.000708363	0.000868117	0.00105474	0.00108822	0.000704302	0.00130111	0.000542241	0.000928159	0.00143587	0.000428581	0.000571155	0.000630041	0.757621	0.217044
Beta-Alanine	C00099	0.0567113	0.059919	0.068138	0.0402585	0.0377851	0.0438095	0.0583304	0.0943056	0.101329	0.0226666	0.0287218	0.0385323	0.00547855	0.757621
3-Hydroxyisovaleric acid	C20827	0.000832398	0.000738372	0.000621102	0.000734721	0.000749177	0.000595275	0.000597408	0.000839179	0.000893044	0.000568034	0.000521787	0.000691528	0.122822	0.537095
beta-Sitosterol	C01753	0.0201045	0.0139583	0.0205339	0.0219931	0.0189355	0.0203726	0.013021	0.0199455	0.0176081	0.00880599	0.0107745	0.0178759	0.757621	0.0307536
Capric acid	C01571	0.00275172	0.00460165	0.00231817	0.00268312	0.00190146	0.00258831	0.00214501	0.00224906	0.00336509	0.00242473	0.00281021	0.00207139	0.354539	0.537095
Caprylic acid	C06423	0.00334752	0.0035857	0.00213849	0.002907	0.00312601	0.00275159	0.0028484	0.00387986	0.00316486	0.0024627	0.00295451	0.00361894	0.354539	0.757621
Cellobiose	C00185	0.00184332	0.0029409	0.00161571	0.00303523	0.00136753	0.00289803	0.00180602	0.00196064	0.00434417	0.000996615	0.000821796	0.00276531	0.537095	0.537095
Citraconic acid	C02226	0.00269508	0.00289294	0.00294281	0.0026845	0.00277842	0.00289803	0.00231414	0.00281209	0.00315953	0.0021597	0.00269704	0.00280045	0.217044	0.537095
Citric acid	C00158	0.772663	0.66258	0.717849	0.719971	0.620127	0.644408	0.56401	0.943694	0.928716	0.242686	0.306352	1.00354	0.217044	1
Trehalose	C01083	0.0381068	0.0340673	0.0341875	0.0554167	0.0420322	0.0639332	0.0310565	0.0559404	0.0835632	0.0233537	0.024167	0.057376	0.537093	0.757621
Dehydroascorbic acid	C05422	0.376253	0.433437	0.47277	0.323244	0.386269	0.38713	0.251356	0.414254	0.505685	0.223909	0.245841	0.348633	0.0640774	0.217044
D-Glucose	C00031	3.84882	6.47725	2.50091	7.31874	3.8505	8.58515	4.16863	5.19499	12.9745	3.57297	4.88138	4.25527	0.757621	1
beta-D-Glucose 6-phosphate	C01172	0.124422	0.0657269	0.110829	0.130988	0.0993211	0.120828	0.0593133	0.108662	0.0885941	0.0399442	0.0577968	0.101191	0.757621	0.0640774
Dioctyl phthalate	C14227	0.0118601	0.0114908	0.00686254	0.00336239	0.00744385	0.00273402	0.00537159	0.0070356	0.0106153	0.00739759	0.0058908	0.00677553	0.217044	0.757621
DL-3-Aminoisobutanoic acid	C05145	0.000559951	0.000542573	0.000607661	0.00037845	0.000393223	0.000417352	0.000408677	0.000674258	0.000654747	0.000313222	0.000302287	0.00040246	0.00547855	0.757621
Isoleucine	C00407	0.0355092	0.0326275	0.0342017	0.0321988	0.0333547	0.0354756	0.0256305	0.0282015	0.0256859	0.025222	0.0298398	0.0268171	0.757621	0.00547855
D-Malic acid	C00497	0.682047	0.506291	0.51683	0.519017	0.585589	0.602876	0.365168	0.547836	0.427601	0.253168	0.338424	0.450174	0.757621	0.0307536
D-Sorbitol	C00794	0.0502199	0.0725727	0.0609762	0.0468766	0.0654879	0.0388145	0.0702198	0.0618714	0.0588739	0.0547379	0.0535063	0.0526623	0.0307536	0.537093
Ethanolamine	C00189	0.292076	0.334579	0.332829	0.353577	0.310268	0.346964	0.299397	0.175021	0.340541	0.194706	0.344082	0.290435	0.354539	0.217044
D-Fructose	C00095	0.988773	1.47024	0.553468	1.51239	0.85372	2.15014	1.2505	1.34669	2.83826	0.838293	1.58737	1.11479	1	0.757621
Fructose 6-phosphate	C00085	0.0467476	0.022218	0.0373326	0.0498674	0.0322815	0.0515342	0.0210632	0.0350714	0.0256615	0.0133992	0.0195438	0.0377026	0.757621	0.0640774
Fumaric acid	C00122	0.072162	0.0698591	0.0607202	0.0523073	0.0568051	0.0490074	0.078254	0.0962378	0.100094	0.0374004	0.0393733	0.0521185	0.00547855	0.757621
Galactinol	C01235	0.00287862	0.0249938	0.0343905	0.0313636	0.0324481	0.0330045	0.0175666	0.0284086	0.0281868	0.0151442	0.0199251	0.0252807	0.757621	0.217044
Galactonic acid	C00880	0.0833187	0.0659502	0.0762534	0.0820579	0.0712022	0.074963	0.0452085	0.0694539	0.0654891	0.0245496	0.0377358	0.0646003	0.217044	0.0135546
gamma-Aminobutyric acid	C00334	0.0649493	0.112214	0.0948497	0.101628	0.120916	0.109509	0.139354	0.057048	0.158083	0.0799789	0.100152	0.130497	0.757621	1
Glutaric acid	C00489	0.000172789	0.00025556	0.000208685	0.000104663	0.000189386	0.000128134	0.000154615	0.000204809	0.00023982	0.000214656	0.000155701	0.000187655	0.217044	0.757621
Glyceric acid	C00258	0.123946	0.137082	0.117368	0.067638	0.183538	0.107001	0.195918	0.135327	0.161939	0.255076	0.196246	0.233915	0.354539	0.0135546
Glycerol	C00116	0.295346	0.28935	0.253038	0.280553	0.255732	0.264846	0.284528	0.256681	0.331464	0.192659	0.218904	0.253391	0.0640774	0.217044
Glycerol 3-phosphate	C00093	0.0274096	0.0215504	0.0234618	0.0253222	0.0221612	0.0212732	0.0204781	0.0263053	0.0248354	0.0153223	0.016161	0.0227246	0.122822	0.354539
Glycine	C00037	0.0316096	0.030469	0.0309957	0.0230508	0.0260044	0.0280497	0.0319153	0.0382409	0.0402136	0.0180661	0.0235943	0.0308065	0.00547855	0.217044
Glycolic acid	C03547	0.000351314	0.000316108	0.000285792	0.000332011	0.000286741	0.000347793	0.00404612	0.000273845	0.000350213	0.000315412	0.000362289	0.000365727	0.757621	0.354539
Guanidinopropionic acid	C03065	0.00190928	0.00220411	0.00202672	0.0016753	0.0017387	0.00225883	0.00217332	0.00236412	0.00198251	0.00113826	0.00170359	0.00131837	0.0640774	0.537095
Heptadecanoic acid	C16536	0.00266712	0.00222534	0.00178691	0.00181324	0.00232207	0.00299615	0.00190038	0.00179342	0.00276136	0.00115432	0.00160486	0.00205702	0.757621	0.354539
Iminodiacetic acid	C19911	0.00119805	0.000665242	0.00457621	0.00835364	0.00560704	0.00988318	0.000582165	0.000556896	0.000823001	0.00169096	0.00169524	0.00691448	0.00547855	0.0307536
isopropyl beta-D-1-thiogalactopyranoside	NA	0.19816	0.135326	0.167647	0.172849	0.157081	0.160592	0.144257	0.194928	0.159996	0.127763	0.131562	0.155542	0.217044	0.122822
Lactic acid	C00186	0.000507612	0.00112682	4.5274e-05	0.00303454	0.000866307	2.48947e-05	0.000508124	2.76147e-05	3.50213e-05	0.00114629	0.0010018	0.00145652	0.122822	0.757621
L-Alanine	C00041	0.000929189	0.000696696	0.000872939	0.00038053	0.000671597	0.000388796	0.000568373	0.000824604	0.00134984	0.0004848	0.00050128	0.000736245	0.0135546	0.537093
L-Allothreonine	C05519	0.153608	0.149549	0.169394	0.157392	0.150706	0.140087	0.0938577	0.157825	0.122794	0.0915791	0.105542	0.131204	0.354539	0.0307536
Ascorbic acid	C00072	0.0552243	0.0246187	0.0372817	0.0136935	0.0399764	0.029588	0.0187048	0.0415762	0.0259234	0.0220796	0.0206087	0.106714	0.757621	0.757621
L-Asparagine	C00152	0.0439092	0.0485729	0.0523572	0.0944435	0.0482675	0.111636	0.0525059	0.250147	0.0493017	0.00982305	0.0394675	0.042303	0.537095	0.757621
leucrose	NA	0.00547762	0.00470073	0.00534374	0.00617165	0.00545644	0.0057946	0.00338338	0.00546694	0.00566508	0.00286719	0.00348162	0.00610078	0.354539	0.537095
Glutamic acid	C00025	0.799314	0.628957	0.661059	0.602657	0.746028	0.852158	0.777758	0.406618	0.969967	0.486891	0.538941	0.862079	1	0.757621
Glutamine	C00064	1.22764	0.877092	0.998584	0.609662	1.03744	0.982169	1.13774	0.722819	1.53969	0.945546	0.935891	1.65639	0.757621	0.757621
Histidine	C00135	0.00613078	0.00641809	0.00401241	0.00712055	0.00405164	0.0184594	0.00983219	0.0133632	0.00903855	0.00261018	0.00412493	0.00591152	0.537095	0.537093
L-Homoserine	C00263	0.0116127	0.00766287	0.000267399	0.0064198	0.00735334	0.01393	0.0128142	0.018758	0.000398939	0.00376815	0.00685463	0.0102579	0.757621	0.757621
Linoleic acid	C01595	0.0157188	0.0143373	0.0146525	0.0147949	0.0135666	0.0133362	0.0157642	0.0165918	0.0189351	0.00941929	0.0091795	0.0127949	0.0307536	1
Leucine	C00123	0.035383	0.0325693	0.034051	0.0323062	0.0333136	0.0357897	0.0261299	0.0280803	0.0269535	0.0243189	0.0311189	0.0269696	1	0.00547855
Lysine	C00047	0.00883159	0.00751975	0.0096575	0.00819075	0.00154627	0.0120995	0.00572873	0.00834883	0.00696163	0.00479982	0.00584067	0.00709415	0.537095	0.122822
Mimosine	C04771	0.00195445	0.00154987	0.00182298	0.00182433	0.00153638	0.00164891	0.00131241	0.00184251	0.00164296	0.000811164	0.00107547	0.00146291	0.122822	0.0640774
L-Proline	C00148	0.0275136	0.0255466	0.026116	0.012841	0.0172448	0.0234171	0.0452303	0.0363271	0.0700655	0.0145214	0.0176246	0.0309359	0.00547855	0.0640774
Serine	C00065	0.330016	0.279642	0.32847	0.302416	0.291848	0.334329	0.217298	0.313386	0.275293	0.138625	0.176694	0.256338	0.354539	0.0135546
L-Threonine	C00188	0.0638136	0.0254758	0.0303944	0.0121964	0.0365834	0.0563374	0.0411783	0.0194499	0.0465784	0.01752	0.018934	0.0370718	0.217044	0.757621
L-Tryptophan	C00078	0.0323359	0.0277617	0.0313664	0.0356423	0.0310821	0.0403089	0.0227146	0.0322056	0.0293235	0.0172447	0.0234326	0.0288118	1	0.0640774
L-Valine	C00183	0.0844802	0.0742972	0.0782186	0.076246	0.0776832	0.106874	0.0691898	0.0666365	0.071927	0.0523752	0.0630451	0.0688877	0.354539	0.00547855
Maleic acid	C01384	0.00144827	0.000825655	0.000669913	0.00252647	0.00106102	0.000563791	0.00400256	0.000635904	0.000496389	0.00154932	0.00104965	0.000871996	0.537093	0.537095
Malonic acid	C00383	0.000838134	0.000624352	0.000647276	0.000729869	0.000546861	0.000853741	0.000516109	0.0008783	0.000771992	0.000261383	0.000385834	0.00055977	0.354539	0.354539
Beta-Gentiobiose	C008240	0.00430467	0.00420376	0.00445524	0.00385174	0.00404479	0.00331612	0.0030589	0.00542091	0.00678348	0.00242765	0.00209322	0.00515132	0.0135546	1
D-Maltose	C00208	0.00470545	0.00350707	0.00444675	0.00443536	0.00392006	0.00406955	0.00304439	0.00450809	0.00398253	0.00172966	0.00225652	0.0035311	0.122822	0.0640774
Mucic acid	C00879	0.00419712	0.00300303	0.00310268	0.00305117	0.00231826	0.00303349	0.0020942	0.00429408	0.00400994	0.00090681	0.00120687	0.00204663	0.0307536	0.217044
myo-Inositol	C00137	0.171701	0.198219	0.190154	0.139285	0.170901	0.153121	0.166371	0.214727	0.28199	0.113918	0.117814	0.143553	0.00547855	0.537095
Nicotinic acid	C00253	0.00827738	0.0087087	0.00690852	0.0113154	0.00930196	0.0097243	0.00635227	0.00661294	0.00650255	0.00561609	0.00645056	0.00660704	0.354539	0.00547855
norvaline	C01826	0.000213656	0.00149955	0.0014424	0.00177996	0.00169611	0.00176532	0.00156575	0.00183101	0.00177924	0.000574605	0.00161701	0.00218238	0.217044	0.354539
O-Phosphoethanolamine	C00346	0.0447595	0.035971	0.0456156	0.0515296	0.0464756	0.0551907	0.0235827	0.0413698	0.03419	0.0211983	0.0239316	0.034467	0.354539	0.0135546
Oxalic acid	C00209	0.0145379	0.0135266	0.0127291	0.0162651	0.0140275	0.0112334	0.0133005	0.0108878	0.0132563	0.0103889	0.00933444	0.0100256	0.217044	0.0307536
Palmitic acid	C00249	0.45168	0.275509	0.307488	0.239224	0.269114	0.337963	0.311371	0.2781	0.31463	0.234035	0.22343	0.412032	0.217044	0.757621
Palmitoleic acid	C08362	0.000769305	0.0023252	0.000709528	0.00321475	0.000689851	0.000773931	0.000667094	0.000797757	0.000983642	0.000262113	0.000268109	0.000491096	0.217044	0.122822
Pantothenic acid	C00864	0.00500586	0.00494528	0.00455499	0.00530593	0.00555836	0.00542338	0.00381891	0.00472134	0.00506287	0.00316653	0.00402239	0.00513535	0.217044	0.122822
Phosphate	C00009	5.03908	4.60874	5.14474	5.08219	4.84752	5.20961	3.7752	4.89711	4.99188	3.32695	3.90847	4.3236	0.757621	0.0307536
Phytosphingosine	C12144	0.000633081	0.000690405	0.00039261	0.000408948	0.000143751	0.000607723	0.000812272	0.000617494	0.00104531	0.000193482	0.000101016	0.00069552	0.0640774	0.537093
Pipecolic acid	C00408	0.0302596	0.0315432	0.0319181	0.0258428	0.0311209	0.0315855	0.0245083	0.0261403	0.0279326	0.0210289	0.0268777	0.0236421	0.217044	0.0135546
Pentaporphyrin I	C09541	0.00898216	0.00853649	0.00883974	0.0073576	0.00846532	0.00810248	0.00743893	0.00846389	0.00845765	0.00716176	0.00784959	0.00866326	0.122822	0.122822
Pyrophosphate	C00013	0.003744	0.00244866	0.00308853	0.00578281	0.00333289	0.00310378	0.00387263	0.00261112	0.00248347	0.00308768	0.0026021	0.00228859	0.757621	0.217044
Pyruvic acid	C00022	0.00221758	0.000724217	0.00240872	0.00214039	0.00248027	0.00211019	0.00253771	0.00275149	0.00212793	0.00219036	0.00214715	0.00212409	0.537095	0.354539
Rhamnose	C00507	0.027733	0.0283286	0.0250025	0.027053	0.0236998	0.0223313	0.0260058	0.0326375	1.5988e-05	0.0154099	0.0188215	0.028153	0.217044	0.537095
D-Ribose	C00121	0.00704635	0.0347381	0.0324246	0.0322217	0.0351155	0.0360943	0.0263644	0.025091	0.0295542	0.0288909	0.0331809	0.0361766	0.0640774	0.537095
Salicylic acid	C00805	0.00636164	0.00563175	0.00599526	0.0061266	0.0069624	0.00707009	0.00585794	0.0054585	0.00675759	0.00365134	0.00544269	0.00464984	0.757621	0.122822
Sedoheptulose 7-phosphate	C05382	0.00118801	0.000726576	0.00105545	0.00109792	0.000893688	0.0010097	0.000686693	0.00107851	0.00126381	0.000473118	0.000605334	0.00111076	0.354539	0.757621
Shikimic acid	C00493	0.125559	0.104745	0.111014	0.0926164	0.0898495	0.0833971	0.0871251	0.140753	0.14729	0.0506061	0.0626099	0.0953685	0.0135546	1
Squalene	C00751	0.00268145	0.0022332	0.00262235	0.000883051	0.004365	0.0013963	0.00127466	0.00296858	0.00467763	0.000716249	0.00173245	0.00394315	0.354539	0.757621
Stearic acid	C01530	0.218746	0.133148	0.139744	0.0828301	0.13785	0.12128	0.13508	0.137021	0.143474	0.11983	0.10792	0.208061	0.122822	1
Stigmasterol	C05442	0.00420573	0.00369815	0.00463139	0.00420038	0.00422809	0.00398827	0.00238891	0.00449735	0.00303163	0.00204945	0.00198613	0.00354148	0.354539	0.0307536
Succinic acid	C00042	0.0980401	0.113428	0.0948886	0.0480521	0.0529314	0.0504886	0.164297	0.216393	0.349661	0.045599	0.0442615	0.0561774	0.00547855	0.354539
Sucrose	C00089	10.8219	9.0964	7.91551	7.49613	6.95409	6.22923	7.53579	11.1663	11.5272	5.0201	5.37083	8.08646	0.0135546	1
Threonic acid	C01620	0.123721	0.10386	0.0989533	0.0808262	0.11955	0.0503495	0.106566	0.150341	0.141336	0.063403	0.0846996	0.125028	0.0640774	0.122822
trans-13-octadecenoic acid	NA	0.00213082	0.00147596	0.00192839	0.00237606	0.00193113	0.00184806	0.00230543	0.0020036	0.00283977	0.00167709	0.00172942	0.00201469	0.537095	0.757621
Uracil	C00106	0.00269508	0.00289294	0.00294281	0.0026845	0.00282177	0.00289803	0.00231414	0.00284431	0.00315953	0.00218306	0.00269704	0.00285794	0.354539	0.537095
Urea	C00086	0.022682	0.0167341	0.0170768	0.0292017	0.0259078	0.0393848	0.00850744	0.0125739	0.00707735	0.00515757	0.0138634	0.00727222	0.217044	0.00547855
Uric acid	C00366	0.00750879	0.00699133	0.00797671	0.00753366	0.00819531	0.00953978	0.0047829	0.00629998	0.00614548	0.00401128	0.00481609	0.0066294	0.354539	0.00547855
Uridine	C00299	0.00125613	0.00175747	0.00151809	0.00154777	0.00161777	0.00158594	0.00152655	0.000648177	0.00176249	0.000697996	0.00116889	0.00113791	1	0.217044
Xylose	C00181	0.0124465	0.0130045	0.0125197	0.00569686	0.00630982	0.00523081	0.0132657	0.0170352	0.018342	0.00772979	0.00654398	0.0100759	0.00547855	0.00547855
Heptanoic acid	C17714	0.00124896	0.00132498	0.000964194	0.00121645	0.00157441	0.00128281	0.00137774	0.00191922	0.00134147	0.00112147	0.00138308	0.00182305	0.757621	0.122822
